# Leakiness at the human-animal interface in Southeast Asia and implications for the spread of antibiotic resistance

**DOI:** 10.1101/2021.03.15.435134

**Authors:** Maya L. Nadimpalli, Marc Stegger, Roberto Viau, Vuthy Yith, Agathe de Lauzanne, Nita Sem, Laurence Borand, Bich-tram Huynh, Sylvain Brisse, Virginie Passet, Søren Overballe-Petersen, Maliha Aziz, Malika Gouali, Jan Jacobs, Thong Phe, Bruce A. Hungate, Victor O. Leshyk, Amy J. Pickering, François Gravey, Cindy M. Liu, Timothy J. Johnson, Simon Le Hello, Lance B. Price

## Abstract

International efforts to curb antimicrobial resistance have focused on drug development and limiting unnecessary use. However, in areas where water, sanitation, and hygiene infrastructure is lacking, and where biosecurity in food-animal production is poor, pathogen-flow between humans and animals could exacerbate the emergence and spread of resistant pathogens. Here, we compared mobile resistance elements among *Escherichia coli* recovered from humans and meat in Cambodia, a country with substantial connectivity between humans and animals, unregulated antibiotic use, and poor environmental controls. We identified multiple resistance-encoding plasmids and a novel, *bla*_*CTX-M*_ and *qnrS1*-encoding transposon that were widely dispersed in both humans and animals, a phenomenon rarely observed in high-income settings. Our findings indicate that plugging leaks at human-animal interfaces should be a critical part of addressing antimicrobial resistance in low and middle-income countries.
