## Supplementary material for "Leakiness at the human-animal interface in Southeast Asia and implications for the spread of antibiotic resistance": Data S1

### Sheet: Final_AccessionNumber_Table
Accession	Source	ST	ESBL_Gene	Species	Type	TnpCTX-M/qnrS	pC27A-CTX-M-55	pP59A-CTX-M-55	pP225M-CTX-M-55	pP276M-CTX-M-55
ERS2367559	Human	410	CTX-M-55	Escherichia coli	Fecal Swab	0	0	0	0	0
ERS2367354	Human	7584	CTX-M-27	Escherichia coli	Fecal Swab	0	0	0	0	0
ERS2367355	Human	3075	CTX-M-14	Escherichia coli	Fecal Swab	0	0	0	0	0
ERS2367357	Human	405	CTX-M-15	Escherichia coli	Fecal Swab	0	0	0	0	0
ERS2367358	Human	1722	CTX-M-15,CTX-M-27	Escherichia coli	Fecal Swab	1	0	0	0	0
ERS2367359	Human	38	CTX-M-15,CTX-M-27	Escherichia coli	Fecal Swab	1	0	0	0	0
ERS2367360	Human	871	CTX-M-14	Escherichia coli	Fecal Swab	0	0	0	0	0
ERS2367361	Human	3052	CTX-M-27,SHV-12, CTX-M-55	Escherichia coli	Fecal Swab	1	0	0	0	0
ERS2367362	Human	6438	CTX-M-14	Escherichia coli	Fecal Swab	0	0	0	0	0
ERS2367363	Human	155	CTX-M-15	Escherichia coli	Fecal Swab	1	0	0	0	0
ERS2367364	Human	5147	CTX-M-15	Escherichia coli	Fecal Swab	1	0	0	0	0
ERS2367366	Human	10	CTX-M-55	Escherichia coli	Fecal Swab	1	0	1	0	0
ERS2367367	Human	394	CTX-M-3	Escherichia coli	Fecal Swab	1	0	0	0	0
ERS2367368	Human	1722	CTX-M-14,CTX-M-55	Escherichia coli	Fecal Swab	1	0	0	0	0
ERS2367369	Human	156	CTX-M-15	Escherichia coli	Fecal Swab	1	0	0	0	0
ERS2367370	Human	10	CTX-M-27	Escherichia coli	Fecal Swab	0	0	0	0	0
ERS2367371	Human	394	CTX-M-15	Escherichia coli	Fecal Swab	1	0	0	0	0
ERS2367373	Human	410	CTX-M-15	Escherichia coli	Fecal Swab	0	0	0	0	0
ERS2367374	Human	10	CTX-M-55	Escherichia coli	Fecal Swab	0	0	0	1	0
ERS2367375	Human	156	CTX-M-15	Escherichia coli	Fecal Swab	1	0	0	0	0
ERS2367376	Human	156	CTX-M-55	Escherichia coli	Fecal Swab	0	0	0	1	0
ERS2367377	Human	4456	CTX-M-55	Escherichia coli	Fecal Swab	0	0	0	1	0
ERS2367378	Human	1081	CTX-M-14	Escherichia coli	Fecal Swab	0	0	0	0	0
ERS2367379	Human	131	CTX-M-15	Escherichia coli	Fecal Swab	0	0	0	0	0
ERS2367380	Human	6390	CTX-M-55	Escherichia coli	Fecal Swab	1	0	0	0	0
ERS2367381	Human	48	CTX-M-55	Escherichia coli	Fecal Swab	1	0	0	0	0
ERS2367382	Human	345	CTX-M-55	Escherichia coli	Fecal Swab	0	0	0	0	0
ERS2367383	Human	421	CTX-M-27	Escherichia coli	Fecal Swab	0	0	0	0	0
ERS2367384	Human	1588	CTX-M-15	Escherichia coli	Fecal Swab	1	0	0	0	0
ERS2367385	Human	1163	CTX-M-27	Escherichia coli	Fecal Swab	0	0	0	0	0
ERS2367386	Human	38	CTX-M-15	Escherichia coli	Fecal Swab	1	0	0	0	0
ERS2367387	Human	38	CTX-M-14	Escherichia coli	Fecal Swab	0	0	0	0	0
ERS2367389	Human	636	SHV-12	Escherichia coli	Fecal Swab	0	0	0	0	0
ERS2367390	Human	4040	CTX-M-15	Escherichia coli	Fecal Swab	1	0	0	0	0
ERS2367391	Human	10	CTX-M-55	Escherichia coli	Fecal Swab	0	0	0	1	0
ERS2367392	Human	345	CTX-M-55	Escherichia coli	Fecal Swab	1	0	0	0	0
ERS2367393	Human	1196	CTX-M-55	Escherichia coli	Fecal Swab	0	0	0	1	0
ERS2367394	Human	695	CTX-M-55	Escherichia coli	Fecal Swab	1	0	0	0	0
ERS2367395	Human	3052	CTX-M-15	Escherichia coli	Fecal Swab	1	0	0	0	0
ERS2367396	Human	155	CTX-M-15	Escherichia coli	Fecal Swab	1	0	0	0	0
ERS2367397	Human	405	CTX-M-15	Escherichia coli	Fecal Swab	0	0	0	0	0
ERS2367398	Human	405	CTX-M-15	Escherichia coli	Fecal Swab	0	0	0	0	0
ERS2367399	Human	3052	CTX-M-15	Escherichia coli	Fecal Swab	1	0	0	0	0
ERS2367400	Human	10	CTX-M-15	Escherichia coli	Fecal Swab	1	0	0	0	0
ERS2367401	Human	3580	CTX-M-15	Escherichia coli	Fecal Swab	1	0	0	0	0
ERS2367402	Human	1656	CTX-M-55	Escherichia coli	Fecal Swab	1	0	0	0	0
ERS2367403	Human	162	CTX-M-15	Escherichia coli	Fecal Swab	1	0	0	0	0
ERS2367405	Human	131	CTX-M-27	Escherichia coli	Fecal Swab	0	0	0	0	0
ERS2367406	Human	10	CTX-M-55	Escherichia coli	Fecal Swab	0	0	0	0	0
ERS2367407	Human	421	CTX-M-27	Escherichia coli	Fecal Swab	0	0	0	0	0
ERS2367408	Human	7590	CTX-M-55	Escherichia coli	Fecal Swab	1	0	0	0	0
ERS2367409	Human	13	CTX-M-15	Escherichia coli	Fecal Swab	1	0	0	0	0
ERS2367410	Human	48	CTX-M-55	Escherichia coli	Fecal Swab	1	0	0	0	1
ERS2367411	Human	7590	CTX-M-55	Escherichia coli	Fecal Swab	1	0	0	0	0
ERS2367412	Human	8375	CTX-M-15	Escherichia coli	Fecal Swab	0	0	0	0	0
ERS2367413	Human	10	CTX-M-55	Escherichia coli	Fecal Swab	0	0	0	0	0
ERS2367414	Human	1244	CTX-M-14	Escherichia coli	Fecal Swab	0	0	0	0	0
ERS2367415	Human	38	CTX-M-15	Escherichia coli	Fecal Swab	1	0	0	0	0
ERS2367416	Human	131	CTX-M-15	Escherichia coli	Fecal Swab	0	0	0	0	0
ERS2367417	Human	410	CTX-M-15	Escherichia coli	Fecal Swab	0	0	0	0	0
ERS2367418	Human	617	CTX-M-15	Escherichia coli	Fecal Swab	0	0	0	0	0
ERS2367419	Human	405	CTX-M-15	Escherichia coli	Fecal Swab	0	0	0	0	0
ERS2367420	Human	5044	CTX-M-15	Escherichia coli	Fecal Swab	1	0	0	0	0
ERS2367421	Human	1722	CTX-M-55	Escherichia coli	Fecal Swab	0	0	0	1	0
ERS2367423	Human	131	CTX-M-27	Escherichia coli	Fecal Swab	0	0	0	0	0
ERS2367424	Human	969	CTX-M-27	Escherichia coli	Fecal Swab	0	0	0	0	0
ERS2367425	Human	10	CTX-M-15	Escherichia coli	Fecal Swab	1	0	0	0	0
ERS2367426	Human	215	CTX-M-15	Escherichia coli	Fecal Swab	1	0	0	0	0
ERS2367427	Human	421	CTX-M-27	Escherichia coli	Fecal Swab	0	0	0	0	0
ERS2367428	Human	43	CTX-M-15	Escherichia coli	Fecal Swab	0	0	0	0	0
ERS2439626	Human	6303	CTX-M-15	Escherichia coli	Fecal Swab	0	0	0	0	0
ERS2367429	Human	361	CTX-M-55	Escherichia coli	Fecal Swab	1	0	0	0	0
ERS2367430	Human	442	CTX-M-14	Escherichia coli	Fecal Swab	0	0	0	0	0
ERS2367431	Human	2083	CTX-M-55	Escherichia coli	Fecal Swab	0	0	0	0	0
ERS2367432	Human	226	CTX-M-15	Escherichia coli	Fecal Swab	0	0	0	0	0
ERS2367433	Human	2040	CTX-M-15	Escherichia coli	Fecal Swab	1	0	0	0	0
ERS2367434	Human	38	CTX-M-14	Escherichia coli	Fecal Swab	0	0	0	0	0
ERS2439625	Human	7160	CTX-M-55	Escherichia coli	Fecal Swab	1	0	0	0	0
ERS2367435	Human	2003	CTX-M-55	Escherichia coli	Fecal Swab	0	0	0	0	0
ERS2367436	Human	155	CTX-M-55	Escherichia coli	Fecal Swab	1	1	0	0	0
ERS2367437	Human	38	CTX-M-15	Escherichia coli	Fecal Swab	1	0	0	0	0
ERS2367438	Human	13	CTX-M-15	Escherichia coli	Fecal Swab	1	0	0	0	0
ERS2367439	Food	10	CTX-M-55	Escherichia coli	Chicken	1	0	0	0	0
ERS2367440	Food	457	CTX-M-27	Escherichia coli	Chicken	0	0	0	0	0
ERS2367442	Food	48	CTX-M-55	Escherichia coli	Chicken	1	0	0	0	1
ERS2367443	Food	5713	CTX-M-14	Escherichia coli	Chicken	0	0	0	0	0
ERS2367444	Food	1844	CTX-M-55	Escherichia coli	Chicken	1	1	0	0	0
ERS2367445	Food	602	CTX-M-55	Escherichia coli	Chicken	0	0	0	0	0
ERS2367446	Food	10	CTX-M-55	Escherichia coli	Chicken	1	0	0	0	0
ERS2367447	Food	2705	CTX-M-55	Escherichia coli	Chicken	1	0	0	0	0
ERS2367448	Food	602	CTX-M-55	Escherichia coli	Chicken	1	0	0	0	0
ERS2367449	Food	3873	CTX-M-15	Escherichia coli	Chicken	1	0	0	0	0
ERS2367450	Food	3014	CTX-M-55	Escherichia coli	Chicken	0	0	0	0	0
ERS2367451	Food	7369	CTX-M-55	Escherichia coli	Chicken	1	1	0	0	0
ERS2367452	Food	2207	CTX-M-55	Escherichia coli	Chicken	1	1	0	0	0
ERS2367453	Food	155	CTX-M-55	Escherichia coli	Chicken	0	0	0	0	0
ERS2367454	Food	156	CTX-M-15	Escherichia coli	Fish	0	0	0	0	0
ERS2367455	Food	1290	CTX-M-55	Escherichia coli	Fish	1	1	0	0	0
ERS2367456	Food	7585	CTX-M-55	Escherichia coli	Fish	1	1	0	0	0
ERS2367457	Food	424	CTX-M-55	Escherichia coli	Fish	1	1	0	0	0
ERS2367459	Food	6706	CTX-M-55	Escherichia coli	Fish	1	1	0	0	0
ERS2367460	Food	746	CTX-M-55	Escherichia coli	Fish	1	0	0	0	0
ERS2367461	Food	155	CTX-M-55	Escherichia coli	Fish	0	0	0	0	0
ERS2367462	Food	515	CTX-M-14	Escherichia coli	Fish	0	0	0	0	0
ERS2367463	Food	58	CTX-M-15	Escherichia coli	Fish	1	0	0	0	0
ERS2367464	Food	48	CTX-M-55	Escherichia coli	Fish	1	1	0	0	0
ERS2367465	Food	156	CTX-M-55	Escherichia coli	Fish	1	1	0	0	0
ERS2367466	Food	8399	CTX-M-55	Escherichia coli	Fish	1	1	0	0	0
ERS2367467	Food	7586	CTX-M-65	Escherichia coli	Fish	0	0	0	0	0
ERS2367468	Food	206	CTX-M-55	Escherichia coli	Fish	1	0	0	0	0
ERS2367469	Food	10	CTX-M-24	Escherichia coli	Fish	0	0	0	0	0
ERS2367470	Food	7370	CTX-M-55	Escherichia coli	Fish	1	0	0	0	0
ERS2367471	Food	1485	CTX-M-55	Escherichia coli	Fish	0	0	0	0	0
ERS2367472	Food	1266	CTX-M-55	Escherichia coli	Fish	1	1	0	0	0
ERS2367473	Food	224	CTX-M-55	Escherichia coli	Fish	1	1	0	0	0
ERS2367475	Food	3873	CTX-M-15	Escherichia coli	Fish	1	0	0	0	0
ERS2367476	Food	195	CTX-M-14	Escherichia coli	Fish	0	0	0	0	0
ERS2367477	Food	2207	CTX-M-65	Escherichia coli	Fish	0	0	0	0	0
ERS2367478	Food	2690	CTX-M-55	Escherichia coli	Fish	1	1	0	0	0
ERS2367479	Food	1196	CTX-M-55	Escherichia coli	Fish	1	0	0	0	0
ERS2367480	Food	2690	CTX-M-55	Escherichia coli	Fish	1	1	0	0	0
ERS2367481	Food	5834	CTX-M-55	Escherichia coli	Fish	1	0	0	0	0
ERS2367482	Food	10	CTX-M-55	Escherichia coli	Fish	1	1	0	0	0
ERS2367483	Food	744	CTX-M-55	Escherichia coli	Fish	0	0	0	1	0
ERS2367484	Food	101	CTX-M-27	Escherichia coli	Pork	0	0	0	0	0
ERS2367485	Food	7589	CTX-M-55	Escherichia coli	Pork	1	0	0	0	0
ERS2367486	Food	641	CTX-M-55	Escherichia coli	Pork	1	0	0	0	0
ERS2367487	Food	617	CTX-M-55	Escherichia coli	Pork	0	0	0	0	0
ERS2367488	Food	6799	CTX-M-55	Escherichia coli	Pork	1	0	0	0	0
ERS2367489	Food	540	CTX-M-55	Escherichia coli	Pork	0	0	0	0	0
ERS2367490	Food	58	CTX-M-55	Escherichia coli	Pork	1	0	1	0	0
ERS2367491	Food	165	CTX-M-14	Escherichia coli	Pork	0	0	0	0	0
ERS2367492	Food	457	CTX-M-27	Escherichia coli	Pork	0	0	0	0	0
ERS2367494	Food	155	CTX-M-27	Escherichia coli	Pork	0	0	0	0	0
ERS2367495	Food	7588	CTX-M-14	Escherichia coli	Pork	0	0	0	0	0
ERS2367496	Food	746	CTX-M-55	Escherichia coli	Pork	1	0	0	0	0
ERS2367497	Food	1408	CTX-M-15	Escherichia coli	Pork	1	0	0	0	0
ERS2367498	Food	542	CTX-M-14	Escherichia coli	Pork	0	0	0	0	0
ERS2367499	Food	58	CTX-M-55	Escherichia coli	Pork	1	0	1	0	0
ERS2367500	Food	48	CTX-M-14	Escherichia coli	Pork	0	0	0	0	0
ERS2367501	Food	278	CTX-M-55	Escherichia coli	Pork	1	0	1	0	0
ERS2367502	Food	4956	CTX-M-55	Escherichia coli	Pork	0	0	0	0	0
ERS2367503	Food	515	CTX-M-14	Escherichia coli	Pork	0	0	0	0	0
ERS2367504	Food	8401	CTX-M-55	Escherichia coli	Pork	1	0	0	0	0
ERS2367505	Food	542	CTX-M-14	Escherichia coli	Pork	0	0	0	0	0
ERS2367506	Food	515	CTX-M-14	Escherichia coli	Pork	0	0	0	0	0
ERS2367507	Food	1081	CTX-M-14	Escherichia coli	Pork	0	0	0	0	0
ERS2367508	Food	540	CTX-M-55	Escherichia coli	Pork	0	0	0	0	0
ERS2367509	Food	101	CTX-M-14	Escherichia coli	Pork	0	0	0	0	0
ERS2367510	Food	58	CTX-M-55	Escherichia coli	Pork	1	0	1	0	0
ERS2367512	Food	1237	CTX-M-55	Escherichia coli	Pork	1	0	0	0	0
ERS2367513	Food	195	CTX-M-14	Escherichia coli	Pork	0	0	0	0	0
ERS2367514	Food	641	CTX-M-14	Escherichia coli	Pork	0	0	0	0	0
ERS2367515	Food	540	CTX-M-55	Escherichia coli	Pork	0	0	0	0	0
ERS2367516	Food	7589	CTX-M-55	Escherichia coli	Pork	1	1	0	0	0
ERS2367517	Food	1139	CTX-M-55	Escherichia coli	Pork	1	0	0	0	0
ERS2367518	Food	398	CTX-M-55	Escherichia coli	Pork	1	0	0	0	0
ERS2367519	Food	1258	CTX-M-15	Escherichia coli	Pork	1	0	0	0	0
ERS2367520	Food	354	CTX-M-55	Escherichia coli	Pork	1	0	0	0	0
ERS2367521	Food	398	CTX-M-14	Escherichia coli	Pork	0	0	0	0	0
ERS2367522	Food	744	CTX-M-55	Escherichia coli	Pork	1	0	0	0	0
ERS2367523	Food	4417	CTX-M-55	Escherichia coli	Pork	1	0	1	0	0
ERS2367524	Food	10	CTX-M-55	Escherichia coli	Pork	1	0	1	0	0
ERS2367543	Human	410	CTX-M-15	Escherichia coli	Urine	0	0	0	0	0
ERS2367544	Human	410	CTX-M-15	Escherichia coli	Urine	0	0	0	0	0
ERS2367545	Human	393	CTX-M-55	Escherichia coli	Blood	0	0	0	0	0
ERS2367547	Human	131	CTX-M-27	Escherichia coli	Blood	0	0	0	0	0
ERS2367548	Human	2011	CTX-M-15	Escherichia coli	Blood	0	0	0	0	0
ERS2367549	Human	131	CTX-M-27	Escherichia coli	Peritoneal	0	0	0	0	0
ERS2367550	Human	4456	CTX-M-55	Escherichia coli	Blood	0	0	0	1	0
ERS2367551	Human	131	CTX-M-27	Escherichia coli	Blood	0	0	0	0	0
ERS2367552	Human	131	CTX-M-14	Escherichia coli	Blood	0	0	0	0	0
ERS2367553	Human	12	CTX-M-14	Escherichia coli	Blood	0	0	0	0	0
ERS2367554	Human	1193	CTX-M-27	Escherichia coli	Blood	0	0	0	0	0
ERS2367555	Human	131	CTX-M-15	Escherichia coli	Blood	0	0	0	0	0
ERS2367556	Human	405	CTX-M-15	Escherichia coli	Blood	0	0	0	0	0
ERS2367557	Human	131	CTX-M-14	Escherichia coli	Blood	0	0	0	0	0
ERS2367558	Human	131	CTX-M-15	Escherichia coli	Blood	0	0	0	0	0
ERS2367525	Food	6962	CTX-M-55	Escherichia coli	Chicken	0	0	0	0	0
ERS2367526	Food	5855	CTX-M-27	Escherichia coli	Chicken	0	0	0	0	0
ERS2367527	Food	189	CTX-M-55	Escherichia coli	Fish	1	0	0	0	0
ERS2367529	Food	189	CTX-M-55	Escherichia coli	Fish	1	0	0	0	0
ERS2367530	Food	3268	CTX-M-15	Escherichia coli	Fish	1	0	0	0	0
ERS2367531	Food	871	CTX-M-55	Escherichia coli	Fish	1	0	0	0	0
ERS2367532	Human	6361	CTX-M-15	Escherichia coli	Fecal Swab	1	0	0	0	0
ERS2367533	Human	6361	CTX-M-15	Escherichia coli	Fecal Swab	1	0	0	0	0
ERS2367534	Food	8377	CTX-M-55	Escherichia coli	Pork	0	0	0	0	0
ERS2367535	Human	189	CTX-M-55	Escherichia coli	Fecal Swab	1	1	0	0	0
ERS2367536	Human	6361	CTX-M-15	Escherichia coli	Fecal Swab	1	0	0	0	0
ERS2367537	Human	101	CTX-M-15	Escherichia coli	Fecal Swab	0	0	0	0	0
ERS2367538	Food	4956	CTX-M-55	Escherichia coli	Pork	0	0	0	0	0
ERS2367539	Food	195	CTX-M-14	Escherichia coli	Pork	0	0	0	0	0
ERS2367540	Food	2345	CTX-M-55	Escherichia coli	Pork	1	0	0	0	0
ERS2367541	Food	8400	CTX-M-55	Escherichia coli	Pork	1	0	0	0	0
ERS2367542	Food	8262	CTX-M-55	Escherichia coli	Pork	1	1	0	0	0
ERS2859900	Human	410	CTX-M-55	Escherichia coli	Fecal Swab	0	0	0	0	0
ERS2607754	Food	469	CTX-M-55	Salmonella enterica	Chicken	1	0	0	0	0
ERS2607756	Food	4157	CTX-M-55	Salmonella enterica	Fish	1	1	0	0	0
ERS2607757	Food	197	CTX-M-55	Salmonella enterica	Fish	1	1	0	0	0
ERS2607755	Food	50	CTX-M-55	Salmonella enterica	Fish	1	0	0	0	0
ERS2607758	Food	50	CTX-M-55	Salmonella enterica	Fish	1	1	0	0	0
ERS2607759	Food	4157	CTX-M-55	Salmonella enterica	Fish	1	1	0	0	0
ERS2607760	Food	469	CTX-M-55	Salmonella enterica	Fish	1	0	0	0	0
ERS2607761	Food	1499	CTX-M-55	Salmonella enterica	Fish	1	1	0	0	0
ERS2607762	Food	50	CTX-M-55	Salmonella enterica	Fish	1	0	0	0	0
ERS2607763	Food	4157	CTX-M-55	Salmonella enterica	Fish	1	0	0	0	0
ERS2607764	Food	50	CTX-M-130	Salmonella enterica	Fish	0	0	0	0	0
ERS2607767	Food	34	CTX-M-55	Salmonella enterica	Pork	1	0	0	0	0
ERS2607765	Food	469	CTX-M-55	Salmonella enterica	Pork	0	0	0	0	0
ERS2607768	Food	469	CTX-M-55	Salmonella enterica	Pork	1	0	0	0	0
ERS2607769	Food	469	CTX-M-55	Salmonella enterica	Pork	1	0	0	0	0
ERS2607770	Food	40	CTX-M-14	Salmonella enterica	Pork	0	0	0	0	0
ERS2607771	Food	34	CTX-M-55	Salmonella enterica	Pork	0	0	0	0	0
ERS2607772	Food	469	CTX-M-55	Salmonella enterica	Pork	1	0	0	0	0
ERS2607773	Food	34	CTX-M-55	Salmonella enterica	Pork	1	0	0	0	0
ERS2607774	Food	469	CTX-M-55	Salmonella enterica	Pork	1	0	0	0	0
ERS2607775	Food	469	CTX-M-55	Salmonella enterica	Pork	1	0	0	0	0
ERS2607776	Food	469	CTX-M-55	Salmonella enterica	Pork	1	0	0	0	0
ERS2607777	Food	1498	CTX-M-55	Salmonella enterica	Pork	1	1	0	0	0
ERS2607778	Food	469	CTX-M-55	Salmonella enterica	Pork	0	0	0	0	0
ERS2607766	Food	469	CTX-M-55	Salmonella enterica	Pork	0	0	0	0	0
ERS2607779	Food	469	CTX-M-55	Salmonella enterica	Pork	0	0	0	0	0
ERS3758702	Food	NA	CTX-M-14	Klebsiella quasipneumoniae	Chicken	0	0	0	0	0
ERS3758703	Food	NA	CTX-M-15	Klebsiella pneumoniae	Chicken	0	0	0	0	0
ERS3758704	Food	NA	CTX-M-27, SHV-27	Klebsiella pneumoniae	Chicken	0	0	0	0	0
ERS3758705	Food	NA	CTX-M-15, SHV-13	Klebsiella pneumoniae	Fish	1	0	0	0	0
ERS3758706	Food	NA	CTX-M-14	Klebsiella quasipneumoniae	Fish	0	0	0	0	0
ERS3758709	Food	NA	CTX-M-15	Klebsiella pneumoniae	Pork	0	0	0	0	0
ERS3758710	Food	NA	SHV-2	Klebsiella pneumoniae	Pork	0	0	0	0	0
ERS3758711	Food	NA	SHV-12	Klebsiella pneumoniae	Pork	0	0	0	0	0
